# Nucleoside diphosphate kinase A (NME1) catalyzes its own oligophosphorylation

**DOI:** 10.1101/2024.07.29.605581

**Authors:** Arif Celik, Felix Schöpf, Christian E. Stieger, Jeremy A. M. Morgan, Sarah Lampe, Max Ruwolt, Fan Liu, Christian P. R. Hackenberger, Daniel Roderer, Dorothea Fiedler

## Abstract

Protein phosphorylation is a central regulatory mechanism in eukaryotic cell signaling, and was recently expanded to include protein pyrophosphorylation and protein polyphosphorylation. Here, we report the discovery of yet another mode of phosphorylation – protein oligophosphorylation. Using site-specifically phosphorylated and pyrophosphorylated nucleoside diphosphate kinase A (NME1), the effects of these modifications on enzyme activity were investigated. Phosphorylation, and more so pyrophosphorylation, on threonine 94 notably reduced the nucleoside diphosphate kinase activity. Nevertheless, both phosphoprotein and pyrophosphoprotein were able to catalyze their own oligophosphorylation – up to the formation of a hexaphosphate chain – using ATP as a co-factor. This reaction was critically dependent on the catalytic histidine residue H118, and cryo-EM analysis of the differently modified proteins suggests an intramolecular phosphoryl transfer, likely *via* a phosphohistidine intermediate. Oligophosphorylation of NME1 in biochemical samples, as well as cell lysates, was further confirmed using mass spectrometry, and oligophophorylation promoted a new set of protein interactions. Our results highlight the complex nature of phosphoregulation, and the methods described here provide the opportunity to investigate the impact of this novel modification in the future.
