## Supplementary material for "Nucleoside diphosphate kinase A (NME1) catalyzes its own oligophosphorylation": Table for cryo-EM data collection, refinement and validation statistics

### Sheet: Tabelle1
	pS94-NME1	ppS94-NME1	oligo-pS94-NME1
Data collection and processing
Magnification	105000
Voltage (kV)	300
Camera	Gatan K3 with energy filter
Electron exposure (e–/Å2)	47.7	44.6	44.1
Defocus range (μm)	-1.1 – 2.6	-1.2 – 2.4	-1.4 – 2.4
Pixel size (Å)	0.83
Micrographs used	3190	4639	4856
Total extracted particle images	3559391	1546555	2121197
Refined particle images	1038113	780780	507420
Final particle images	532096	486617	201312
Map resolution (Å)	2.8	3.3	3.8
FSC threshold	0.143	0.143	0.143
Map resolution range (Å)	2.5 – 3.5	2.5 – 3.5	3.0 - 4.6
Refinement
Refinement package	Phenix 1.20.1-4487	Phenix 1.21-5207	Phenix 1.21-5207
Model resolution (Å)	3	3.9	4.4
FSC threshold	0.5	0.5	0.5
Map sharpening B fac (Å2)	-182.2	-239.4	-258.1
Model composition
Non-hydrogen atoms	7116	6972	6744
Protein residues	894	864	840
Ligands	0	6	6
B factors (Å2)
Protein	62.92	168.57	229.16
Ligand		165.7	247.43
R.m.s. deviations
Bond lengths (Å)	0.003	0.004	0.005
Bond angles (°)	0.658	0.965	1.163
Validation
MolProbity score	1.84	2.86	3.22
Clashscore	10.82	24.04	44.86
Poor rotamers (%)	2.38	6.01	6.78
Ramachandran plot
Favored (%)	98.15	94.08	92.65
Allowed (%)	1.16	5.92	7.35
Disallowed (%)	0.69	0	0
