## Supplementary material for "Nucleoside diphosphate kinase A (NME1) catalyzes its own oligophosphorylation": Table for raw data file designation

### Sheet: Tabelle1
File	Figure	Experiment
F1_20210702_HS_1204_DF_PP_ATP_1.raw	3d, 4a, b, c, S8	Synthesized ppS94-NME1 treated with ATP
F1_20210702_HS_1204_DF_PP_ATP_2.raw	3d, 4a, b, c, S8	Synthesized ppS94-NME1 treated with ATP
F1_20210702_HS_1204_DF_PP_ATP_3.raw	3d, 4a, b, c, S8	Synthesized ppS94-NME1 treated with ATP
F1_20210702_HS_1204_DF_PP_ATP_4.raw	3d, 4a, b, c, S8	Synthesized ppS94-NME1 treated with ATP
F1_20210702_HS_1204_DF_PP_No_ATP_1.raw	3d, 4a, b, c, S8	Synthesized ppS94-NME1 - ctrl
F1_20210702_HS_1204_DF_PP_No_ATP_2.raw	3d, 4a, b, c, S8	Synthesized ppS94-NME1 - ctrl
F1_20210702_HS_1204_DF_PP_No_ATP_3.raw	3d, 4a, b, c, S8	Synthesized ppS94-NME1 - ctrl
F1_20210702_HS_1204_DF_PP_No_ATP_4.raw	3d, 4a, b, c, S8	Synthesized ppS94-NME1 - ctrl
F1_20220511_HS_1268_DF_pNME_ATP_1.raw	S9	Used for Fragmentation Technique Screen
F1_20220511_HS_1268_DF_pNME_ATP_2.raw	S9	Used for Fragmentation Technique Screen
F1_20220721_HS_1309_DF_pNME.raw	S10	Open search by using stepped HCD
F1_20230228_HS1362_DF_18C_ATP.raw	5b, c, S11	Recombinantly expressed pT94-NME1
F1_20230228_HS1362_DF_18C_noATP.raw	5b, c, S11	Recombinantly expressed pT94-NME1
F1_20230228_HS1362_DF_37C_ATP.raw	5b, c, S11	Recombinantly expressed pT94-NME1
F1_20230228_HS1362_DF_37C_noATP.raw	5b, c, S11	Recombinantly expressed pT94-NME1
F1_20231101_Arif_HEK_HCD_poly_Fr1.raw	5b, c	Searching for endogenous oligophosphorylation in HEK293T lysate
F1_20231101_Arif_HEK_HCD_poly_Fr10.raw	5b, c	Searching for endogenous oligophosphorylation in HEK293T lysate
F1_20231101_Arif_HEK_HCD_poly_Fr11.raw	5b, c	Searching for endogenous oligophosphorylation in HEK293T lysate
F1_20231101_Arif_HEK_HCD_poly_Fr12.raw	5b, c	Searching for endogenous oligophosphorylation in HEK293T lysate
F1_20231101_Arif_HEK_HCD_poly_Fr2.raw	5b, c	Searching for endogenous oligophosphorylation in HEK293T lysate
F1_20231101_Arif_HEK_HCD_poly_Fr3.raw	5b, c	Searching for endogenous oligophosphorylation in HEK293T lysate
F1_20231101_Arif_HEK_HCD_poly_Fr4.raw	5b, c	Searching for endogenous oligophosphorylation in HEK293T lysate
F1_20231101_Arif_HEK_HCD_poly_Fr5.raw	5b, c	Searching for endogenous oligophosphorylation in HEK293T lysate
F1_20231101_Arif_HEK_HCD_poly_Fr6.raw	5b, c	Searching for endogenous oligophosphorylation in HEK293T lysate
F1_20231101_Arif_HEK_HCD_poly_Fr7.raw	5b, c	Searching for endogenous oligophosphorylation in HEK293T lysate
F1_20231101_Arif_HEK_HCD_poly_Fr8.raw	5b, c	Searching for endogenous oligophosphorylation in HEK293T lysate
F1_20231101_Arif_HEK_HCD_poly_Fr9.raw	5b, c	Searching for endogenous oligophosphorylation in HEK293T lysate
F1_20240515_HS_1489_DF_Arif_wt_1_HCD.raw	6a, b	P-site localization and LFQ with CDK1 treated wt-NME1
F1_20240515_HS_1489_DF_Arif_wt_2_HCD.raw	6a, b	P-site localization and LFQ with CDK1 treated wt-NME1
F1_20240515_HS_1489_DF_Arif_wt_3_HCD.raw	6a, b	P-site localization and LFQ with CDK1 treated wt-NME1
F1_20240515_HS_1489_DF_Arif_wt_CDK1_1_HCD.raw	6a, b	P-site localization and LFQ with CDK1 treated wt-NME1
F1_20240515_HS_1489_DF_Arif_wt_CDK1_2_HCD.raw	6a, b	P-site localization and LFQ with CDK1 treated wt-NME1
F1_20240515_HS_1489_DF_Arif_wt_CDK1_3_HCD.raw	6a, b	P-site localization and LFQ with CDK1 treated wt-NME1
F1_20211215_HS_1259_DF_HII8F_2a.raw	4d	Searching for pyro- and oligophosphorylation
F1_20211215_HS_1259_DF_HII8F_2b.raw	4d	Searching for pyro- and oligophosphorylation
F1_20211215_HS_1259_DF_HII8F_2c.raw	4d	Searching for pyro- and oligophosphorylation
F1_20211215_HS_1259_DF_HII8F_2d.raw	4d	Searching for pyro- and oligophosphorylation
F1_20211215_HS_1259_DF_NME_1a.raw	4d	Searching for pyro- and oligophosphorylation
F1_20211215_HS_1259_DF_NME_1b.raw	4d	Searching for pyro- and oligophosphorylation
F1_20211215_HS_1259_DF_NME_1c.raw	4d	Searching for pyro- and oligophosphorylation
F1_20211215_HS_1259_DF_NME_1d.raw	4d	Searching for pyro- and oligophosphorylation
